# Proposal of a taxonomic nomenclature for the *Bacillus cereus* group which reconciles genomic definitions of bacterial species with clinical and industrial phenotypes

**DOI:** 10.1101/779199

**Authors:** Laura M. Carroll, Martin Wiedmann, Jasna Kovac

## Abstract

The *Bacillus cereus* group comprises numerous closely related species, including bioterrorism agent *B. anthracis,* foodborne pathogen *B. cereus*, and biopescticide *B. thuringiensis*. Differentiating organisms capable of causing illness or death from those used in industry is essential for risk assessment and outbreak preparedness. However, current species definitions facilitate species-phenotype incongruencies, particularly when horizontally acquired genes are responsible for a phenotype. Using all publicly available *B. cereus* group genomes (*n* = 2,231), we show that current genomospecies definitions lead to overlapping species clusters, and that an average nucleotide identity (ANI) genomospecies threshold of ≈92.5 reflects a natural gap in core genome similarity. We propose a taxonomy for the *B. cereus* group which accounts for (i) genomospecies using separable species clusters formed at a threshold of ≈92.5 ANI, and (ii) phenotypes relevant to public health and industry. We anticipate that the proposed nomenclature will remain interpretable to clinicians, without sacrificing genomic species definitions, which can in turn aid in pathogen surveillance, early detection of emerging, high-risk genotypes, and outbreak preparedness. Furthermore, the nomenclatural framework outlined here serves as a model for genomics-based bacterial taxonomy which moves beyond arbitrarily set genomospecies thresholds, while maintaining congruence with phenotypes and historically important species names.
