## Supplementary Table S2 for "Proposal of a taxonomic nomenclature for the *Bacillus cereus* group which reconciles genomic definitions of bacterial species with clinical and industrial phenotypes"

### Sheet: Sheet1
Supplementary Table S2. Species type strain/NCBI RefSeq reference genomes for 18 currently-recognized B. cereus group species and three published putative species used in this study.
Speciesa	Strain	RefSeq Accession	Study Accession
Bacillus albus	N35-10-2	GCF_001884185.1	B_albus_N35_10_2_TYPE_STRAIN.fna
Bacillus anthracis	Ames	GCF_000007845.1	B_anthracis_Ames_TYPE_STRAIN.fna
"Bacillus bingmayongensis"	FJAT-13831	GCF_000299035.1	B_bingmayongensis_FJAT_13831_TYPE_STRAIN.fna
Bacillus cereus sensu stricto	ATCC 14579	GCF_000007825.1	B_cereus_ATCC_14579_TYPE_STRAIN.fna
Bacillus cytotoxicus	NVH 391-98	GCF_000017425.1	B_cytotoxicus_NVH_391_98_TYPE_STRAIN.fna
"Bacillus gaemokensis"	KCTC 13318	GCF_001590835.1	B_gaemokensis_KCTC_13318_TYPE_STRAIN.fna
Bacillus luti	TD41	GCF_001884105.1	B_luti_TD41_TYPE_STRAIN.fna
"Bacillus manliponensis"	JCM 15802	GCF_000712595.1	B_manliponensis_JCM_15802_TYPE_STRAIN.fna
Bacillus mobilis	0711P9-1	GCF_001884045.1	B_mobilis_0711P9_1_TYPE_STRAIN.fna
Bacillus mycoides	DSM 2048	GCF_000003925.1	B_mycoides_DSM_2048_TYPE_STRAIN.fna
Bacillus nitratireducens	4049	GCF_001884135.1	B_nitratireducens_4049_TYPE_STRAIN.fna
Bacillus pacificus	EB422	GCF_001884025.1	B_pacificus_EB422_TYPE_STRAIN.fna
Bacillus paramycoides	NH24A2	GCF_001884235.1	B_paramycoides_NH24A2_TYPE_STRAIN.fna
Bacillus paranthracis	MN5	GCF_001883995.1	B_paranthracis_MN5_TYPE_STRAIN.fna
Bacillus proteolyticus	TD42	GCF_001884065.1	B_proteolyticus_TD42_TYPE_STRAIN.fna
Bacillus pseudomycoides	DSM 12442	GCF_000161455.1	B_pseudomycoides_DSM_12442_TYPE_STRAIN.fna
Bacillus thuringiensis	Serovar Berliner ATCC 10792	GCF_000161615.1	B_thuringiensis_serovar_berliner_ATCC_10792_TYPE_STRAIN.fna
Bacillus toyonensis	BCT-7112	GCF_000496285.1	B_toyonensis_BCT_7112_TYPE_STRAIN.fna
Bacillus tropicus	N24	GCF_001884035.1	B_tropicus_N24_TYPE_STRAIN.fna
Bacillus weihenstephanensis	WSBC 10204	GCF_000775975.1	B_weihenstephanensis_WSBC_10204_TYPE_STRAIN.fna
Bacillus wiedmannii	FSL W8-0169	GCF_001583695.1	B_wiedmannii_FSL_W8_0169_TYPE_STRAIN.fna
aFor each B. cereus group species except B. anthracis, a type strain genome was selected to represent the species; for B. anthracis, the closed ResSeq reference genome was used in lieu of the scaffolded type strain genome
