## Supplementary Table S3 for "Proposal of a taxonomic nomenclature for the *Bacillus cereus* group which reconciles genomic definitions of bacterial species with clinical and industrial phenotypes"

### Sheet: Sheet1
Supplementary Table S3. Proportion of genomes assigned to genomospecies X (rows) using the species type strain/reference genome at a threshold of 95 ANI which share ≥ 95 ANI with one or more genomes assigned to genomospecies Y (columns)a
Bacillus	Number of genomes sharing ≥ 95 ANI with species type strain/reference genomeb	albus	anthracis	"bingmayongensis"	cereus	cytotoxicus	"gaemokensis"	luti	"manliponensis"	mobilis	mycoides	nitratireducens	pacificus	paramycoides	paranthracis	proteolyticus	pseudomycoides	thuringiensis	toyonensis	tropicus	weihenstephanensis	wiedmannii
albus	11	1	0	0	0	0	0	0	0	0	0	0	0	0	0	0	0	0	0	0	0	0
anthracis	428	0	1	0	0	0	0	0	0	0	0	0	0.990654	0	0.997664	0	0	0	0	0.985981	0	0
"bingmayongensis"	1	0	0	1	0	0	0	0	0	0	0	0	0	0	0	0	0	0	0	0	0	0
cereus	940	0	0	0	1	0	0	0	0	0	0	0	0	0	0	0	0	1	0	0	0	0
cytotoxicus	14	0	0	0	0	1	0	0	0	0	0	0	0	0	0	0	0	0	0	0	0	0
"gaemokensis"	1	0	0	0	0	0	1	0	0	0	0	0	0	0	0	0	0	0	0	0	0	0
luti	3	0	0	0	0	0	0	1	0	0	0	0	0	0	0	0	0	0	0	0	0	0
"manliponensis"	1	0	0	0	0	0	0	0	1	0	0	0	0	0	0	0	0	0	0	0	0	0
mobilis	154	0	0	0	0	0	0	0	0	1	0	0	0	0	0	0	0	0	0	0	0	0.993506
mycoides	69	0	0	0	0	0	0	0	0	0	1	0	0	0	0	0	0	0	0	0	0.884058	0
nitratireducens	70	0	0	0	0	0	0	0	0	0	0	1	0	0	0	0	0	0	0	0	0	0
pacificus	463	0	0.915767	0	0	0	0	0	0	0	0	0	1	0	1	0	0	0	0	0.989201	0	0
paramycoides	6	0	0	0	0	0	0	0	0	0	0	0	0	1	0	0	0	0	0	0	0	0
paranthracis	466	0	0.916309	0	0	0	0	0	0	0	0	0	0.993562	0	1	0	0	0	0	0.98927	0	0
proteolyticus	7	0	0	0	0	0	0	0	0	0	0	0	0	0	0	1	0	0	0	0	0	0
pseudomycoides	111	0	0	0	0	0	0	0	0	0	0	0	0	0	0	0	1	0	0	0	0	0
thuringiensis	940	0	0	0	1	0	0	0	0	0	0	0	0	0	0	0	0	1	0	0	0	0
toyonensis	230	0	0	0	0	0	0	0	0	0	0	0	0	0	0	0	0	0	1	0	0	0
tropicus	473	0	0.892178	0	0	0	0	0	0	0	0	0	0.968288	0	0.97463	0	0	0	0	1	0	0
weihenstephanensis	61	0	0	0	0	0	0	0	0	0	1	0	0	0	0	0	0	0	0	0	1	0
wiedmannii	212	0	0	0	0	0	0	0	0	0.721698	0	0	0	0	0	0	0	0	0	0	0	1
aCells containing any proportion > 0 are highlighted in green
bDetailed information of species type strain/reference genomes used in this study can be found in Supplementary Table S2
