## Supplementary Table S4 for "Proposal of a taxonomic nomenclature for the *Bacillus cereus* group which reconciles genomic definitions of bacterial species with clinical and industrial phenotypes"

### Sheet: ani95_medoid_confusion
Supplementary Table S4. Proportion of genomes assigned to genomospecies X (rows) using the medoid genome at a threshold of 95 ANI which share ≥ 95 ANI with one or more genomes assigned to genomospecies Y (columns)a
Genomospecies Clusterb	Medoid Genome at 95 ANIc	Species Type Strains/Reference Genomes Present in Clusterd	Number of genomes sharing ≥ 95 ANI with medoid genome	Cluster 1	Cluster 2	Cluster 3	Cluster 4	Cluster 5	Cluster 6	Cluster 7	Cluster 8	Cluster 9	Cluster 10	Cluster 11	Cluster 12	Cluster 13	Cluster 14	Cluster 15	Cluster 16	Cluster 17	Cluster 18	Cluster 19	Cluster 20	Cluster 21	Cluster 22	Cluster 23	Cluster 24	Cluster 25	Cluster 26	Cluster 27	Cluster 28	Cluster 29	Cluster 30	Cluster 31	Cluster 32	Cluster 33	Cluster 34	Cluster 35	Cluster 36
Cluster 1	Bacillus_thuringiensis_GCF_002146655_1_ASM214665v1_genomic.fna	B_albus_N35-10-2_TYPE_STRAIN.fna	11	1	0	0	0	0	0	0	0	0	0	0	0	0	0	0	0	0	0	0	0	0	0	0	0	0	0	0	0	0	0	0	0	0	0	0	0
Cluster 2	Bacillus_anthracis_GCF_001683155_1_ASM168315v1_genomic.fna	B_anthracis_Ames_TYPE_STRAIN.fna, B_paranthracis_MN5_TYPE_STRAIN.fna, B_pacificus_EB422_TYPE_STRAIN.fna	428	0	1	0	0	0	0	0	0	0	0	0	0.997664	0	0	0	0	0	0.00934579	0	0	0	0	0	0	0	0	0	0	0	0	0	0	0	0	0	0
Cluster 3	B_bingmayongensis_FJAT-13831_TYPE_STRAIN.fna	B_bingmayongensis_FJAT-13831_TYPE_STRAIN.fna	1	0	0	1	0	0	0	0	0	0	0	0	0	0	0	0	0	0	0	0	0	0	0	0	0	0	0	0	0	0	0	0	0	0	0	0	0
Cluster 4	Bacillus_cereus_GCF_002568015_1_ASM256801v1_genomic.fna	B_cereus_ATCC_14579_TYPE_STRAIN.fna, B_thuringiensis_serovar_berliner_ATCC_10792_TYPE_STRAIN.fna	940	0	0	0	1	0	0	0	0	0	0	0	0	0	0	0	0	0	0	0	0	0	0	0	0	0	0	0	0	0	0	0	0	0	0	0	0
Cluster 5	Bacillus_cytotoxicus_GCF_002251005_2_ASM225100v2_genomic.fna	B_cytotoxicus_NVH_391_98_TYPE_STRAIN.fna	14	0	0	0	0	1	0	0	0	0	0	0	0	0	0	0	0	0	0	0	0	0	0	0	0	0	0	0	0	0	0	0	0	0	0	0	0
Cluster 6	B_gaemokensis_KCTC_13318_TYPE_STRAIN.fna	B_gaemokensis_KCTC_13318_TYPE_STRAIN.fna	1	0	0	0	0	0	1	0	0	0	0	0	0	0	0	0	0	0	0	0	0	0	0	0	0	0	0	0	0	0	0	0	0	0	0	0	0
Cluster 7	Bacillus_cereus_GCF_002583755_1_ASM258375v1_genomic.fna	B_luti_TD41_TYPE_STRAIN.fna	3	0	0	0	0	0	0	1	0	0	0	0	0	0	0	0	0	0	0	0	0	0	0	0	0	0	0	0	0	0	0	0	0	0	0	0	0
Cluster 8	B_manliponensis_JCM_15802_TYPE_STRAIN.fna	B_manliponensis_JCM_15802_TYPE_STRAIN.fna	1	0	0	0	0	0	0	0	1	0	0	0	0	0	0	0	0	0	0	0	0	0	0	0	0	0	0	0	0	0	0	0	0	0	0	0	0
Cluster 9	Bacillus_cereus_GCF_002560735_1_ASM256073v1_genomic.fna	B_mobilis_0711P9-1_TYPE_STRAIN.fna	154	0	0	0	0	0	0	0	0	1	0	0	0	0	0	0	0	0.993506	0	0	0	0	0	0	0	0	0	0	0	0	0	0	0	0	0	0	0
Cluster 10	Bacillus_mycoides_GCF_002021835_1_ASM202183v1_genomic.fna	B_mycoides_DSM_2048_TYPE_STRAIN.fna, B_weihenstephanensis_WSBC_10204_TYPE_STRAIN.fna	69	0	0	0	0	0	0	0	0	0	1	0	0	0	0	0	0	0	0	0	0	0.0724638	0.405797	0	0	0	0	0	0	0	0	0	0	0	0	0	0
Cluster 11	Bacillus_cereus_GCF_002574405_1_ASM257440v1_genomic.fna	B_nitratireducens_4049_TYPE_STRAIN.fna	70	0	0	0	0	0	0	0	0	0	0	1	0	0	0	0	0	0	0	0	0	0	0	0	0	0	0	0	0	0	0	0	0	0	0	0	0
Cluster 12	Bacillus_cereus_GCF_002199805_1_ASM219980v1_genomic.fna	B_anthracis_Ames_TYPE_STRAIN.fna, B_pacificus_EB422_TYPE_STRAIN.fna, B_paranthracis_MN5_TYPE_STRAIN.fna, B_tropicus_N24_TYPE_STRAIN.fna	478	0	0.893305	0	0	0	0	0	0	0	0	0	1	0	0	0	0	0	0.0334728	0	0	0	0	0	0	0	0	0	0	0	0	0	0	0	0	0	0
Cluster 13	Bacillus_cereus_GCF_002576795_1_ASM257679v1_genomic.fna	B_paramycoides_NH24A2_TYPE_STRAIN.fna	6	0	0	0	0	0	0	0	0	0	0	0	0	1	0	0	0	0	0	0	0	0	0	0	0	0	0	0	0	0	0	0	0	0	0	0	0
Cluster 14	Bacillus_cereus_GCF_002582595_1_ASM258259v1_genomic.fna	B_proteolyticus_TD42_TYPE_STRAIN.fna	7	0	0	0	0	0	0	0	0	0	0	0	0	0	1	0	0	0	0	0	0	0	0	0	0	0	0	1	0	0	0	0	0	0	0	0	0
Cluster 15	Bacillus_pseudomycoides_GCF_002588885_1_ASM258888v1_genomic.fna	B_pseudomycoides_DSM_12442_TYPE_STRAIN.fna	111	0	0	0	0	0	0	0	0	0	0	0	0	0	0	1	0	0	0	0	0	0	0	0	0	0	0	0	0	0	0	0	0	0	0	0	0
Cluster 16	B_toyonensis_BCT_7112_TYPE_STRAIN.fna	B_toyonensis_BCT_7112_TYPE_STRAIN.fna	230	0	0	0	0	0	0	0	0	0	0	0	0	0	0	0	1	0	0	0	0	0	0	0	0	0	0	0	0	0	0	0	0	0	0	0	0
Cluster 17	Bacillus_wiedmannii_GCF_002556065_1_ASM255606v1_genomic.fna	B_wiedmannii_FSL_W8-0169_TYPE_STRAIN.fna, B_mobilis_0711P9-1_TYPE_STRAIN.fna	212	0	0	0	0	0	0	0	0	0.721698	0	0	0	0	0	0	0	1	0	0	0	0	0	0	0	0.146226	0	0	0	0	0	0	0	0	0	0	0
Cluster 18	Bacillus_cereus_GCF_002567135_1_ASM256713v1_genomic.fna	None	26	0	0.153846	0	0	0	0	0	0	0	0	0	0.615385	0	0	0	0	0	1	0	0	0	0	0	0	0	0	0	0	0	0	0	0	0	0	0	0
Cluster 19	Bacillus_anthracis_GCF_002574215_1_ASM257421v1_genomic.fna	None	1	0	0	0	0	0	0	0	0	0	0	0	0	0	0	0	0	0	0	1	0	0	0	0	0	0	0	0	0	0	0	0	0	0	0	0	0
Cluster 20	Bacillus_cereus_GCF_002583515_1_ASM258351v1_genomic.fna	None	8	0	0	0	0	0	0	0	0	0	0	0	0	0	0	0	0	0	0	0	1	0	0	0	0	0	0	0	0	0	0	0	0	0	0	0	0
Cluster 21	Bacillus_cereus_GCF_000291075_1_Baci_cere_HuA4-10_V1_genomic.fna	None	7	0	0	0	0	0	0	0	0	0	0.714286	0	0	0	0	0	0	0	0	0	0	1	0.714286	0	0	0	0	0	0	0	0	0	0	0	0	0	0
Cluster 22	Bacillus_mycoides_GCF_001757935_1_ASM175793v1_genomic.fna	None	40	0	0	0	0	0	0	0	0	0	0.7	0	0	0	0	0	0	0	0	0	0	0.125	1	0	0	0	0	0	0	0	0	0	0	0	0	0	0
Cluster 23	Bacillus_mycoides_GCF_900095005_1_ASM90009500v1_genomic.fna	None	2	0	0	0	0	0	0	0	0	0	0	0	0	0	0	0	0	0	0	0	0	0	0	1	0	0	0	0	0	0	0	0	0	0	0	0	0
Cluster 24	Bacillus_cereus_GCF_002550855_1_ASM255085v1_genomic.fna	None	7	0	0	0	0	0	0	0	0	0	0	0	0	0	0	0	0	0	0	0	0	0	0	0	1	0	0	0	0	0	0	0	0	0	0	0	0
Cluster 25	Bacillus_cereus_GCF_002565235_1_ASM256523v1_genomic.fna	B_wiedmannii_FSL_W8-0169_TYPE_STRAIN.fna	31	0	0	0	0	0	0	0	0	0	0	0	0	0	0	0	0	1	0	0	0	0	0	0	0	1	0	0	0	0	0	0	0	0	0	0	0
Cluster 26	Bacillus_cereus_GCF_002559215_1_ASM255921v1_genomic.fna	None	3	0	0	0	0	0	0	0	0	0	0	0	0	0	0	0	0	0	0	0	0	0	0	0	0	0	1	0	0	0	0	0	0	0	0	0	0
Cluster 27	Bacillus_cereus_GCF_002565695_1_ASM256569v1_genomic.fna	B_proteolyticus_TD42_TYPE_STRAIN.fna	7	0	0	0	0	0	0	0	0	0	0	0	0	0	1	0	0	0	0	0	0	0	0	0	0	0	0	1	0	0	0	0	0	0	0	0	0
Cluster 28	Bacillus_cereus_GCF_002558955_1_ASM255895v1_genomic.fna	None	5	0	0	0	0	0	0	0	0	0	0	0	0	0	0	0	0	0	0	0	0	0	0	0	0	0	0	0	1	0	0	0	0	0	0	0	0
Cluster 29	Bacillus_cereus_GCF_002559665_1_ASM255966v1_genomic.fna	None	1	0	0	0	0	0	0	0	0	0	0	0	0	0	0	0	0	0	0	0	0	0	0	0	0	0	0	0	0	1	0	0	0	0	0	0	0
Cluster 30	Bacillus_cereus_GCF_900094905_1_ASM90009490v1_genomic.fna	None	2	0	0	0	0	0	0	0	0	0	0	0	0	0	0	0	0	0	0	0	0	0	0	0	0	0	0	0	0	0	1	0	0	0	0	0	0
Cluster 31	Bacillus_cereus_GCF_002578045_1_ASM257804v1_genomic.fna	None	2	0	0	0	0	0	0	0	0	0	0	0	0	0	0	0	0	0	0	0	0	0	0	0	0	0	0	0	0	0	0	1	0	0	0	0	0
Cluster 32	Bacillus_cereus_GCF_002577755_1_ASM257775v1_genomic.fna	None	2	0	0	0	0	0	0	0	0	0	0	0	0	0	0	0	0	0	0	0	0	0	0	0	0	0	0	0	0	0	0	0	1	0	0	0	0
Cluster 33	Bacillus_mycoides_GCF_001757845_1_ASM175784v1_genomic.fna	None	4	0	0	0	0	0	0	0	0	0	0	0	0	0	0	0	0	0	0	0	0	0	0	0	0	0	0	0	0	0	0	0	0	1	0	0	0
Cluster 34	Bacillus_cereus_GCF_002584535_1_ASM258453v1_genomic.fna	None	1	0	0	0	0	0	0	0	0	0	0	0	0	0	0	0	0	0	0	0	0	0	0	0	0	0	0	0	0	0	0	0	0	0	1	0	0
Cluster 35	Bacillus_mycoides_GCF_000746925_1_BHP_1_genomic.fna	"B. clarus" (Acevedo, et al. 2019. bioRxiv 08077; doi: https://doi.org/10.1101/508077)	1	0	0	0	0	0	0	0	0	0	0	0	0	0	0	0	0	0	0	0	0	0	0	0	0	0	0	0	0	0	0	0	0	0	0	1	0
Cluster 36	Bacillus_pseudomycoides_GCF_002552625_1_ASM255262v1_genomic.fna	None	1	0	0	0	0	0	0	0	0	0	0	0	0	0	0	0	0	0	0	0	0	0	0	0	0	0	0	0	0	0	0	0	0	0	0	0	1
aCells containing any proportion > 0 are highlighted in green
bGenomospecies cluster numbers are assigned arbitrarily
cDetailed information of medoid genomes can be found in Supplementary Table S1
dDetailed information of species type strain/reference genomes used in this study can be found in Supplementary Table S2
