## Supplementary Table S5 for "Proposal of a taxonomic nomenclature for the *Bacillus cereus* group which reconciles genomic definitions of bacterial species with clinical and industrial phenotypes"

### Sheet: sup_table_s5_anthracis_cya_lef_
Supplementary Table S5. Genomes most closely resembling the B. anthracis str. Ames species reference genome with ≥ 95 ANI in which anthrax toxin genes cya, lef, and pagA were not detected.
Study IDa	Strain	Source (General)b	Source (Specific)	Source (Details)	Geographic Location	Collection Year	URL
Bacillus_anthracis_GCF_000008165_1_ASM816v1_genomic.fna	Sterne	Laboratory and/or Vaccine	Laboratory and/or Vaccine	Laboratory and/or Vaccine	NA	NA	https://www.ncbi.nlm.nih.gov/bioproject?LinkName=biosample_bioproject&from_uid=2598266
Bacillus_anthracis_GCF_000167255_1_ASM16725v1_genomic.fna	A1055	Laboratory and/or Vaccine	Laboratory and/or Vaccine	Laboratory and/or Vaccine	NA	NA	https://www.ncbi.nlm.nih.gov/bioproject/10795
Bacillus_anthracis_GCF_000359425_1_ASM35942v1_genomic.fna	Sen2Col2	Animal	Ostrich	Lungs of 6-year-old ostrich	Senegal	2010	https://www.ncbi.nlm.nih.gov/pmc/articles/PMC4265047/
Bacillus_anthracis_GCF_000359445_1_ASM35944v1_genomic.fna	Sen3	Animal	Touabire sheep	Lungs, liver, spleen, and blood of a Touabire sheep	Senegal	2010	https://www.ncbi.nlm.nih.gov/pmc/articles/PMC4265047/
Bacillus_anthracis_GCF_000359465_1_ASM35946v1_genomic.fna	Gmb1	Animal	Zebu cow	Blood of a trypanotolerant zebu cow	Gambia	2010	https://www.ncbi.nlm.nih.gov/pmc/articles/PMC4265047/
Bacillus_anthracis_GCF_000521345_1_BA_V770_NP1_R_genomic.fna	V770-NP1-R (ATCC 14185)	Laboratory and/or Vaccine	Laboratory and/or Vaccine	Laboratory and/or Vaccine	NA	NA	https://www.ncbi.nlm.nih.gov/pmc/articles/PMC1057997/?page=1
Bacillus_anthracis_GCF_000742315_1_ASM74231v1_genomic.fna	Smith 1013	NA	NA	NA	NA	NA	https://www.ncbi.nlm.nih.gov/pmc/articles/PMC4192377/
Bacillus_anthracis_GCF_000742655_1_ASM74265v1_genomic.fna	2000031021	Environment	Soil	NA	USA (Louisiana)	NA	https://www.ncbi.nlm.nih.gov/biosample/SAMN02736984/
Bacillus_anthracis_GCF_000742695_1_ASM74269v1_genomic.fna	delta Sterne	NA	NA	NA	NA	NA	https://www.ncbi.nlm.nih.gov/biosample/SAMN02736981/
Bacillus_anthracis_GCF_000782995_1_ASM78299v1_genomic.fna	2000031052	Animal	Bos taurus	NA	USA (Wyoming)	1956	https://www.ncbi.nlm.nih.gov/biosample/SAMN03165117/
B_anthracis_Ames_TYPE_STRAIN.fna	Ames	Laboratory and/or Vaccine	Laboratory and/or Vaccine	Laboratory and/or Vaccine	NA	NA	https://www.ncbi.nlm.nih.gov/bioproject/57909
Bacillus_anthracis_GCF_000832585_1_ASM83258v1_genomic.fna	Pasteur	NA	NA	NA	NA	NA	https://www.ncbi.nlm.nih.gov/pmc/articles/PMC5026785/
Bacillus_anthracis_GCF_001029875_1_RIT_375_V1_genomic.fna	RIT375	Environment	Chamaecostus cuspidatus	Chamaecostus cuspidatus internal stem tissue	Puerto Rico	2015	https://www.ncbi.nlm.nih.gov/biosample/SAMN03753508/
Bacillus_anthracis_GCF_001683065_1_ASM168306v1_genomic.fna	Parent2	Laboratory and/or Vaccine	Laboratory and/or Vaccine	Laboratory and/or Vaccine	USA	NA	https://www.ncbi.nlm.nih.gov/biosample/SAMN04093744/
Bacillus_anthracis_GCF_001683095_1_ASM168309v1_genomic.fna	Parent1	Laboratory and/or Vaccine	Laboratory and/or Vaccine	Laboratory and/or Vaccine	USA	NA	https://www.ncbi.nlm.nih.gov/biosample/SAMN04093743/
Bacillus_anthracis_GCF_001683135_1_ASM168313v1_genomic.fna	PR01	Laboratory and/or Vaccine	Laboratory and/or Vaccine	Laboratory and/or Vaccine	USA	NA	https://www.ncbi.nlm.nih.gov/biosample/SAMN04075676/
Bacillus_anthracis_GCF_001683155_1_ASM168315v1_genomic.fna	PR02	Laboratory and/or Vaccine	Laboratory and/or Vaccine	Laboratory and/or Vaccine	USA	NA	https://www.ncbi.nlm.nih.gov/biosample/SAMN04075677/
Bacillus_anthracis_GCF_001683175_1_ASM168317v1_genomic.fna	PR05	Laboratory and/or Vaccine	Laboratory and/or Vaccine	Laboratory and/or Vaccine	USA	NA	https://www.ncbi.nlm.nih.gov/biosample/SAMN04075680/
Bacillus_anthracis_GCF_001683195_1_ASM168319v1_genomic.fna	PR06	Laboratory and/or Vaccine	Laboratory and/or Vaccine	Laboratory and/or Vaccine	USA	NA	https://www.ncbi.nlm.nih.gov/biosample/SAMN04075681/
Bacillus_anthracis_GCF_001683215_1_ASM168321v1_genomic.fna	PR07	Laboratory and/or Vaccine	Laboratory and/or Vaccine	Laboratory and/or Vaccine	USA	NA	https://www.ncbi.nlm.nih.gov/biosample/SAMN04075682/
Bacillus_anthracis_GCF_001683235_1_ASM168323v1_genomic.fna	PR08	Laboratory and/or Vaccine	Laboratory and/or Vaccine	Laboratory and/or Vaccine	USA	NA	https://www.ncbi.nlm.nih.gov/biosample/SAMN04075683/
Bacillus_anthracis_GCF_001683255_1_ASM168325v1_genomic.fna	PR09-1	Laboratory and/or Vaccine	Laboratory and/or Vaccine	Laboratory and/or Vaccine	USA	NA	https://www.ncbi.nlm.nih.gov/biosample/SAMN04075684/
Bacillus_anthracis_GCF_001683275_1_ASM168327v1_genomic.fna	PR09-4	Laboratory and/or Vaccine	Laboratory and/or Vaccine	Laboratory and/or Vaccine	USA	NA	https://www.ncbi.nlm.nih.gov/biosample/SAMN04075685/
Bacillus_anthracis_GCF_001683295_1_ASM168329v1_genomic.fna	PR10-4	Laboratory and/or Vaccine	Laboratory and/or Vaccine	Laboratory and/or Vaccine	USA	NA	https://www.ncbi.nlm.nih.gov/biosample/SAMN04075686/
Bacillus_anthracis_GCF_001758315_1_ASM175831v1_genomic.fna	PFAB2	Environment	Hot water spring	Hot water spring, 66.2 degrees celcius	India (Asansol, West Bengal)	2015	https://www.ncbi.nlm.nih.gov/biosample/SAMN05712814/
Bacillus_anthracis_GCF_001883885_1_ASM188388v1_genomic.fna	N1ZF-2	Environment	Sediments	Sediments in the South China Sea	China (South China Sea)	2002	https://www.ncbi.nlm.nih.gov/biosample/SAMN05230475/
Bacillus_anthracis_GCF_001883895_1_ASM188389v1_genomic.fna	L19	Environment	Sediments	Sediments in the South China Sea	China (South China Sea)	2006	https://www.ncbi.nlm.nih.gov/biosample/SAMN05230456/
Bacillus_anthracis_GCF_002024565_1_ASM202456v1_genomic.fna	F34	Environment	Salt lake	Water from salt lake	Algeria (Ain Baida-Ouargla)	2016	https://www.ncbi.nlm.nih.gov/biosample/SAMN06190355/
Bacillus_anthracis_GCF_002525695_1_ASM252569v1_genomic.fna	BA781	Laboratory and/or Vaccine	Laboratory and/or Vaccine	Laboratory and/or Vaccine	NA	NA	https://www.beiresources.org/Catalog/bacteria/NR-9401.aspx
Bacillus_anthracis_GCF_002525765_1_ASM252576v1_genomic.fna	BAP417	Laboratory and/or Vaccine	Laboratory and/or Vaccine	Laboratory and/or Vaccine	NA	NA	https://wwwnc.cdc.gov/eid/article/24/4/17-1646_article
Bacillus_anthracis_GCF_002566425_1_ASM256642v1_genomic.fna	AFS081271	Environment	Soybean plant	Soybean plant leaf	USA (Minnesota)	2014	https://www.ncbi.nlm.nih.gov/biosample/SAMN07598484/
Bacillus_anthracis_GCF_002570225_1_ASM257022v1_genomic.fna	AFS072084	Environment	Corn plant	Corn plant	USA (North Carolina)	2014	https://www.ncbi.nlm.nih.gov/biosample/SAMN07598357/
Bacillus_anthracis_GCF_003064085_1_ASM306408v1_genomic.fna	A46	Animal	Sus scrofa	Sus scrofa	Germany (Stuttgart)	1970	https://www.ncbi.nlm.nih.gov/biosample/SAMN08812800/
Bacillus_anthracis_GCF_003345105_1_ASM334510v1_genomic.fna	UT308	Laboratory and/or Vaccine	Laboratory and/or Vaccine	Laboratory and/or Vaccine	USA (Texas)	NA	https://www.ncbi.nlm.nih.gov/pmc/articles/PMC6328647/#B3
Bacillus_anthracis_GCF_003410255_1_ASM341025v1_genomic.fna	MCCC 1A02161	Environment	Sediments	Sediments in the South China Sea	China (South China Sea)	2002	https://www.ncbi.nlm.nih.gov/biosample/SAMN09789251/
Bacillus_anthracis_GCF_003410355_1_ASM341035v1_genomic.fna	MCCC 1A01412	Environment	Sediments	Sediments in the South China Sea	China (South China Sea)	2002	https://www.ncbi.nlm.nih.gov/biosample/SAMN09789252/
Bacillus_cereus_GCF_000011625_1_ASM1162v1_genomic.fna	E33L	Animal	Zebra	Zebra carcass	Namibia (Ethosha National Park)	1996	https://www.ncbi.nlm.nih.gov/bioproject/12468
Bacillus_cereus_GCF_000021785_1_ASM2178v1_genomic.fna	AH820	Human	Oral	Periodontal pocket of a 76 year old female patient with marginal periodontitis	Norway (Akershus)	1995	https://www.ncbi.nlm.nih.gov/bioproject/17711
Bacillus_cereus_GCF_000160915_1_ASM16091v1_genomic.fna	BGSC 6E1	NA	NA	NA	NA	NA	https://www.ncbi.nlm.nih.gov/bioproject/29651
Bacillus_cereus_GCF_000161135_1_ASM16113v1_genomic.fna	95/8201	Human	Human	Human case of endocarditis	United Kingdom	1995	https://www.ncbi.nlm.nih.gov/pmc/articles/PMC3409264/
Bacillus_cereus_GCF_000161235_1_ASM16123v1_genomic.fna	Rock3-42	Environment	Soil	Soil	USA (Rockville, Maryland)	NA	https://www.ncbi.nlm.nih.gov/pmc/articles/PMC3409264/
Bacillus_cereus_GCF_000239195_1_ASM23919v1_genomic.fna	F837/76	Human	Prostate	Contaminated prostate wound	NA	1976	https://www.ncbi.nlm.nih.gov/pubmed/22374959
Bacillus_cereus_GCF_000291135_1_Baci_cere_ISP3191_V1_genomic.fna	ISP3191	Food	Food	Food	NA	NA	https://mra.asm.org/content/1/5/e00380-13; https://aem.asm.org/content/75/10/3016#T1
Bacillus_cereus_GCF_000832385_1_ASM83238v1_genomic.fna	D17	Food	Food	Food which caused human illness	USA	NA	https://www.ncbi.nlm.nih.gov/pmc/articles/PMC154536/
Bacillus_cereus_GCF_000832765_1_ASM83276v1_genomic.fna	3a	Food	Food	Food which caused human illness	USA	NA	https://aem.asm.org/content/69/5/2755
Bacillus_cereus_GCF_000832865_1_ASM83286v1_genomic.fna	03BB108	Environment	Dust	Dust	USA (Texas)	2003	https://www.ncbi.nlm.nih.gov/biosample/SAMN03107384/
Bacillus_cereus_GCF_000833045_1_ASM83304v1_genomic.fna	E33L	Animal	Zebra	Zebra carcass	Namibia (Ethosha National Park)	1996	https://www.ncbi.nlm.nih.gov/biosample/SAMN03199333/
Bacillus_cereus_GCF_000835185_1_ASM83518v1_genomic.fna	S2-8	Environment	Soil	Soil	USA (Madison, Wisconsin)	1993	https://www.ncbi.nlm.nih.gov/biosample/SAMN03092702/
Bacillus_cereus_GCF_001008645_1_ASM100864v1_genomic.fna	B4087	Food	Soup	Pea soup	Netherlands	2012	https://www.ncbi.nlm.nih.gov/biosample/SAMN03267264/
Bacillus_cereus_GCF_001541995_1_ASM154199v1_genomic.fna	PE8-121b	Animal	Spongia spp.	Spongia spp. from White Sands Reef	South Africa (Port Elizabeth, Algoa Bay, Indian Ocean)	2013	https://www.ncbi.nlm.nih.gov/biosample/SAMN04432438/
Bacillus_cereus_GCF_001044585_1_ASM104458v1_genomic.fna	HWW 274-2	Food	Milk powder	Milk powder	Germany	2004	https://www.ncbi.nlm.nih.gov/biosample/SAMN03325935/
Bacillus_cereus_GCF_001286825_1_Bacillus_JRS4_genomic.fna	JRS4	Environment	Soil	Desert soil around Rhazya stricta plants	Saudia Arabia (near Jeddah)	NA	https://www.ncbi.nlm.nih.gov/pmc/articles/PMC4645189/
Bacillus_cereus_GCF_001583805_1_ASM158380v1_genomic.fna	FSL W8-0275	Food	Liquid milk	Raw liquid milk and whey permeate	USA (New York)	2012	https://www.ncbi.nlm.nih.gov/biosample/SAMN03800028/
Bacillus_cereus_GCF_001583855_1_ASM158385v1_genomic.fna	FSL W8-0932	Food	Liquid milk	Liquid skim milk CLT	USA (New York)	2013	https://www.ncbi.nlm.nih.gov/biosample/SAMN03800034/
Bacillus_cereus_GCF_001584105_1_ASM158410v1_genomic.fna	FSL W8-0483	Food	Liquid milk	Raw liquid milk silo	USA (New York)	2012	https://www.ncbi.nlm.nih.gov/biosample/SAMN03800029/
Bacillus_cereus_GCF_001619425_1_ASM161942v1_genomic.fna	B4082	Food	Food	Food	Netherlands	2013	https://www.ncbi.nlm.nih.gov/biosample/SAMN04046441/
Bacillus_cereus_GCF_001901235_1_ASM190123v1_genomic.fna	NZAS01	Food	Egg	Egg white	New Zealand (Dunedin)	2015	https://www.ncbi.nlm.nih.gov/biosample/SAMN05861659/
Bacillus_cereus_GCF_001936485_1_ASM193648v1_genomic.fna	ISSFR-23F	Environment	Air	Air from the International Space Station	International Space Station	2011	https://www.ncbi.nlm.nih.gov/biosample/SAMN05442526/
Bacillus_cereus_GCF_001941885_1_ASM194188v1_genomic.fna	ISSFR-9F	Environment	Air	Air from the International Space Station	International Space Station	2011	https://www.ncbi.nlm.nih.gov/biosample/SAMN05442525/; https://www.ncbi.nlm.nih.gov/bioproject/335430
Bacillus_cereus_GCF_001941905_1_ASM194190v1_genomic.fna	ISSFR-3F	Environment	Air	Air from the International Space Station	International Space Station	2011	https://www.ncbi.nlm.nih.gov/biosample/SAMN05442524/; https://www.ncbi.nlm.nih.gov/bioproject/335430
Bacillus_cereus_GCF_001941925_1_ASM194192v1_genomic.fna	JEM-2	Environment	Surface	Surface in the International Space Station	International Space Station		https://www.ncbi.nlm.nih.gov/biosample/SAMN05442529/; https://www.ncbi.nlm.nih.gov/bioproject/PRJNA335430/
Bacillus_cereus_GCF_001982845_1_ASM198284v1_genomic.fna	MOD1_Bc98	Environment	Animal feed	Oxytetracycline Medicated Fish Feed	USA (Maryland)	2006	https://www.ncbi.nlm.nih.gov/biosample/SAMN05901948/
Bacillus_cereus_GCF_002021355_1_ASM202135v1_genomic.fna	MOD1_Bc90	Food	Spice	Whole black pepper	USA (Maryland)	2015	https://www.ncbi.nlm.nih.gov/biosample/SAMN05608077/
Bacillus_cereus_GCF_002021365_1_ASM202136v1_genomic.fna	MOD1_Bc20	Food	Spice	Paprika	USA (Maryland)	2015	https://www.ncbi.nlm.nih.gov/biosample/SAMN05608044/
Bacillus_cereus_GCF_002021375_1_ASM202137v1_genomic.fna	MOD1_Bc88	Food	Spice	Whole black pepper	USA (Maryland)	2015	https://www.ncbi.nlm.nih.gov/biosample/SAMN05608079/
Bacillus_cereus_GCF_002021385_1_ASM202138v1_genomic.fna	MOD1_Bc122	Food	Spice	Paprika	USA (Maryland)	2015	https://www.ncbi.nlm.nih.gov/biosample/SAMN05608046/
Bacillus_cereus_GCF_002021695_1_ASM202169v1_genomic.fna	WH2015	Food	Fish	Turbot	China (Wuhan)	2015	https://www.ncbi.nlm.nih.gov/biosample/SAMN04251492/
Bacillus_cereus_GCF_002199635_1_ASM219963v1_genomic.fna	MOD1_Bc214	Environment	Baby wipes	Baby wipes	USA (Maryland)	2016	https://www.ncbi.nlm.nih.gov/biosample/SAMN07163253/
Bacillus_cereus_GCF_002199675_1_ASM219967v1_genomic.fna	MOD1_Bc215	Environment	Baby wipes	Baby wipes	USA (Maryland)	2016	https://www.ncbi.nlm.nih.gov/biosample/SAMN07163331/
Bacillus_thuringiensis_GCF_000161635_1_ASM16163v1_genomic.fna	BGSC 4AW1	NA	NA	NA	Spain	NA	https://www.ncbi.nlm.nih.gov/bioproject/29725; http://www.bgsc.org/_catalogs/Catpart2.pdf
Bacillus_cereus_GCF_002880735_1_ASM288073v1_genomic.fna	UAEU-H3K6M1	Environment	Petroleum sludge	Petroleum sludge from desert	United Arab Emirates	2013	https://www.ncbi.nlm.nih.gov/biosample/SAMN07787122/
Bacillus_cereus_GCF_002976395_1_ASM297639v1_genomic.fna	MYb220	Environment	Compost	Compost	Germany (Roxel)	NA	https://www.ncbi.nlm.nih.gov/biosample/SAMN07581419/
Bacillus_cereus_GCF_002976415_1_ASM297641v1_genomic.fna	MYb212	Environment	Compost	Compost	Germany (Roxel)	NA	https://www.ncbi.nlm.nih.gov/biosample/SAMN07581418/
Bacillus_cereus_GCF_900176915_1_Bcereus_16_00175_genomic.fna	16-00175	NA	NA	Clinical and environmental samples from the Ile-de-France Lactarium outbreaks	France (Paris)	2016	https://www.ncbi.nlm.nih.gov/bioproject/387332
Bacillus_cereus_GCF_900176965_1_Bcereus_16_00195_genomic.fna	16-00195	NA	NA	Clinical and environmental samples from the Ile-de-France Lactarium outbreaks	France (Paris)	2016	https://www.ncbi.nlm.nih.gov/bioproject/387332
Bacillus_thuringiensis_GCF_000008505_1_ASM850v1_genomic.fna	97-27	Human	Human	Severe human tissue necrosis	NA	NA	https://www.ncbi.nlm.nih.gov/bioproject/10877
Bacillus_thuringiensis_GCF_000015065_1_ASM1506v1_genomic.fna	Al Hakam	NA	NA	NA	Iraq	NA	https://aem.asm.org/content/69/5/2755; https://www.ncbi.nlm.nih.gov/pmc/articles/PMC1855882/
Bacillus_thuringiensis_GCF_000161595_1_ASM16159v1_genomic.fna	BGSC 4AJ1	Laboratory and/or Vaccine	Laboratory and/or Vaccine	Laboratory and/or Vaccine	Mexico	NA	https://sci-hub.tw/https://onlinelibrary.wiley.com/doi/pdf/10.1111/j.1574-6968.2008.01231.x
Bacillus_thuringiensis_GCF_000161655_1_ASM16165v1_genomic.fna	BGSC 4BA1	Environment	Soil	Soil	India	NA	https://www.ncbi.nlm.nih.gov/bioproject/29727
Bacillus_thuringiensis_GCF_000161695_1_ASM16169v1_genomic.fna	BGSC 4CC1	Environment	Environment	Grain field	Pakistan	NA	https://www.ncbi.nlm.nih.gov/bioproject/29731
Bacillus_thuringiensis_GCF_000832485_1_ASM83248v1_genomic.fna	HD1011	NA	NA	NA	India	1915	https://www.ncbi.nlm.nih.gov/biosample/SAMN03010438/
Bacillus_thuringiensis_GCF_000832825_1_ASM83282v1_genomic.fna	HD571	NA	NA	NA	NA	NA	https://www.ncbi.nlm.nih.gov/bioproject/238070
Bacillus_thuringiensis_GCF_000832925_1_ASM83292v1_genomic.fna	HD682	NA	NA	NA	NA	NA	https://www.ncbi.nlm.nih.gov/bioproject/238078
Bacillus_thuringiensis_GCF_000833085_1_ASM83308v1_genomic.fna	97-27	Human	Tissue	Tissue	NA	2006	https://www.ncbi.nlm.nih.gov/biosample/SAMN03223175/
Bacillus_thuringiensis_GCF_002146325_1_ASM214632v1_genomic.fna	BGSC 4AC1	Environment	Soil	Soil	Mexico	1988	https://www.ncbi.nlm.nih.gov/biosample/SAMN05934489/
Bacillus_thuringiensis_GCF_002146495_1_ASM214649v1_genomic.fna	BGSC 4AJ1	NA	NA	NA	Mexico	NA	https://www.ncbi.nlm.nih.gov/biosample/SAMN05934495/
Bacillus_thuringiensis_GCF_002146825_1_ASM214682v1_genomic.fna	BGSC 4BX1	Environment	Soil	Sandy soil	China	NA	https://www.ncbi.nlm.nih.gov/biosample/SAMN05934532/
Bacillus_thuringiensis_GCF_002146905_1_ASM214690v1_genomic.fna	BGSC 4CE1	Environment	Soil	Soil	Portugal (Azores)	NA	https://www.ncbi.nlm.nih.gov/biosample/SAMN05934539/
Bacillus_thuringiensis_GCF_002146985_1_ASM214698v1_genomic.fna	BGSC 4AY1	Food	Spice	Black pepper powder	Brazil	NA	https://www.ncbi.nlm.nih.gov/biosample/SAMN05934510/
Bacillus_thuringiensis_GCF_002147005_1_ASM214700v1_genomic.fna	BGSC 4BA1	Environment	Soil	Soil	India	NA	https://www.ncbi.nlm.nih.gov/biosample/SAMN05934513/
Bacillus_thuringiensis_GCF_002147835_1_ASM214783v1_genomic.fna	BGSC 4AS1	Food	Spice	Black pepper powder	Brazil	NA	https://www.ncbi.nlm.nih.gov/biosample/SAMN05934504/
Bacillus_thuringiensis_GCF_002192515_1_ASM219251v1_genomic.fna	BM-BT15426	Laboratory and/or Vaccine	Laboratory and/or Vaccine	Laboratory and/or Vaccine	China (Guangzhou)	2015	https://www.ncbi.nlm.nih.gov/biosample/SAMN06689774/; https://www.ncbi.nlm.nih.gov/pubmed/28479507
Bacillus_thuringiensis_GCF_002911945_1_ASM291194v1_genomic.fna	BGSC 4AJ1	NA	NA	NA	United Kingdom	2013	https://www.ncbi.nlm.nih.gov/biosample/SAMN07955891/
aDetailed information of all genomes can be found in Supplementary Table S1
bOne of (i) Laboratory and/or Vaccine, (ii) Animal, (iii) Environment, (iv) Food, (v) Human, (vi) NA (not available)
