## Supplementary Table S6 for "Proposal of a taxonomic nomenclature for the *Bacillus cereus* group which reconciles genomic definitions of bacterial species with clinical and industrial phenotypes"

### Sheet: Sheet1
Supplementary Table S6. Genomes submitted to NCBI's RefSeq database as anthrax-causing "B. cereus"
Study IDa	Strain	Closest Species Type Strain/Reference Genome (ANI)	Closest Medoid Genome at ANI 95 (ANI)	Closest Medoid Genome at ANI 92.5 (ANI)	Motileb	Hemolytic	Lysed by Gamma Phage	Host	Isolation Source	Host Age	Host Sex	Host Disease Presentation	Host Disease Outcome	Geographic Location	Collection Year	Reference(s)
Bacillus_cereus_GCF_000022505_1_ASM2250v1_genomic.fna	03BB102	B. anthracis str. Ames (97.6)	Bacillus_anthracis_GCF_001683155_1_ASM168315v1_genomic.fna (97.6)	Bacillus_anthracis_GCF_001683155_1_ASM168315v1_genomic.fna (97.6)	Yes	Yes	No	Human	Blood	39 years	Male	Pneumonia	Fatal	USA (Texas: San Antonio)	2003	Hoffmaster, et al. 2006. Journal of Clinical Microbiology DOI: 10.1128/JCM.00561-06
Bacillus_cereus_GCF_000143605_1_ASM14360v1_genomic.fna	CI	B. anthracis str. Ames (98.0)	Bacillus_anthracis_GCF_001683155_1_ASM168315v1_genomic.fna (98.0)	Bacillus_anthracis_GCF_001683155_1_ASM168315v1_genomic.fna (97.9)	Yes	NA	No	Chimpanzee		NA (adult)	Male	Vomiting and weakness; post-mortem evidence of haemorrhages in all internal organs (particularly lungs and intestines), oedema, emphysema	Fatal	Côte d'Ivoire (Taï National Park)		Klee, el al. 2010. PLoS One DOI: 10.1371/journal.pone.0010986; Leendertz, et al. 2004. Nature DOI: 10.1038/nature02722
Bacillus_cereus_GCF_000688755_1_CLC_6_0_4_of_Bacillus_cereus_BcFL2013_genomic.fna	BcFL2013	B. tropicus str. N24 (96.5)	Bacillus_cereus_GCF_002199805_1_ASM219980v1_genomic.fna (95.5)	Bacillus_anthracis_GCF_001683155_1_ASM168315v1_genomic.fna (94.6)	NA	Yes	No	Human	Skin lesion	70 years	Male	Anthrax-like facial lesion	Recovered	USA (Florida)	2013	Marston, et al. 2016. PLoS One DOI: 10.1371/journal.pone.0156987
Bacillus_cereus_GCF_000789315_1_ASM78931v1_genomic.fna	03BB87	B. tropicus str. N24 (96.5)	Bacillus_cereus_GCF_002199805_1_ASM219980v1_genomic.fna (95.6)	Bacillus_anthracis_GCF_001683155_1_ASM168315v1_genomic.fna (94.7)	Yes	Yes	No	Human	Blood	56 years	Male	Pneumonia	Fatal	USA (Texas: Lubbock)	2003	Hoffmaster, et al. 2006. Journal of Clinical Microbiology DOI: 10.1128/JCM.00561-06
Bacillus_cereus_GCF_000832405_1_ASM83240v1_genomic.fna	03BB102	B. anthracis str. Ames (97.6)	Bacillus_anthracis_GCF_001683155_1_ASM168315v1_genomic.fna (97.6)	Bacillus_anthracis_GCF_001683155_1_ASM168315v1_genomic.fna (97.6)	Yes	Yes	No	Human	Blood	39 years	Male	Pneumonia	Fatal	USA (Texas: San Antonio)	2003	Hoffmaster, et al. 2006. Journal of Clinical Microbiology DOI: 10.1128/JCM.00561-06
Bacillus_cereus_GCF_000832805_1_ASM83280v1_genomic.fna	G9241	B. tropicus str. N24 (96.5)	Bacillus_cereus_GCF_002199805_1_ASM219980v1_genomic.fna (95.5)	Bacillus_anthracis_GCF_001683155_1_ASM168315v1_genomic.fna (94.7)	Yes	Yes	No	Human	Sputum, Blood	NA	Male	Pneumonia	Recovered	USA (Louisiana)	2004	Hoffmaster, et al. 2004. PNAS DOI: 10.1073/pnas.0402414101.
Bacillus_cereus_GCF_002007005_1_ASM200700v1_genomic.fna	LA2007	B. tropicus str. N24 (96.5)	Bacillus_cereus_GCF_002199805_1_ASM219980v1_genomic.fna (95.5)	Bacillus_anthracis_GCF_001683155_1_ASM168315v1_genomic.fna (94.7)	NA	NA	NA	Human	Bronchoalveolar lavage, Blood	47 years	Female	Pneumonia and septic shock	Fatal	USA (Louisiana: Galliano)	2007	Pena-Gonzalez, et al. 2017. Genome Announcements DOI: 10.1128/genomeA.00181-17
aDetailed information of all genomes can be found in Supplementary Table S1
bNA, not available
