## Supplementary Table S7 for "Proposal of a taxonomic nomenclature for the *Bacillus cereus* group which reconciles genomic definitions of bacterial species with clinical and industrial phenotypes"

### Sheet: ani92.5_medoid_confusion
Supplementary Table S7. Proportion of genomes assigned to genomospecies X (rows) using the medoid genome at a threshold of 92.5 ANI which share ≥ 92.5 ANI with one or more genomes assigned to genomospecies Y (columns)a
Genomospecies Clusterb	Proposed Species Name	Medoid Genome at 92.5 ANIc	Species Type Strains/Reference Genomes Present in Clusterd	Number of genomes sharing ≥ 92.5 ANI with medoid genome	Cluster 1	Cluster 2	Cluster 3	Cluster 4	Cluster 5	Cluster 6	Cluster 7	Cluster 8	Cluster 9	Cluster 10	Cluster 11	Cluster 12	Cluster 13	Cluster 14	Cluster 15	Cluster 16	Cluster 17	Cluster 18
Cluster 1	B. mosaicus	Bacillus_anthracis_GCF_001683155_1_ASM168315v1_genomic.fna	B_albus_N35-10-2_TYPE_STRAIN.fna, B_anthracis_Ames_TYPE_STRAIN.fna, B_mobilis_0711P9-1_TYPE_STRAIN.fna, B_pacificus_EB422_TYPE_STRAIN.fna, B_paranthracis_MN5_TYPE_STRAIN.fna, B_tropicus_N24_TYPE_STRAIN.fna, B_wiedmannii_FSL_W8-0169_TYPE_STRAIN.fna	722	1	0	0.00969529	0	0	0	0	0	0	0	0	0	0	0	0	0	0	0
Cluster 2	"B. bingmayongensis"	B_bingmayongensis_FJAT-13831_TYPE_STRAIN.fna	B_bingmayongensis_FJAT-13831_TYPE_STRAIN.fna	1	0	1	0	0	0	0	0	0	0	0	0	0	0	0	0	0	0	0
Cluster 3	B. cereus s.s.	Bacillus_cereus_GCF_002568015_1_ASM256801v1_genomic.fna	B_cereus_ATCC_14579_TYPE_STRAIN.fna, B_thuringiensis_serovar_berliner_ATCC_10792_TYPE_STRAIN.fna	943	0.00742312	0	1	0	0	0	0	0	0	0	0	0	0	0	0	0	0	0
Cluster 4	B. cytotoxicus	Bacillus_cytotoxicus_GCF_002251005_2_ASM225100v2_genomic.fna	B_cytotoxicus_NVH_391_98_TYPE_STRAIN.fna	14	0	0	0	1	0	0	0	0	0	0	0	0	0	0	0	0	0	0
Cluster 5	"B. gaemokensis"	B_gaemokensis_KCTC_13318_TYPE_STRAIN.fna	B_gaemokensis_KCTC_13318_TYPE_STRAIN.fna	1	0	0	0	0	1	0	0	0	0	0	0	0	0	0	0	0	0	0
Cluster 6	B. luti	Bacillus_cereus_GCF_002559215_1_ASM255921v1_genomic.fna	B_luti_TD41_TYPE_STRAIN.fna	18	0	0	0	0	0	1	0	0	0	0	0	0	0.833333	0	0	0	0	0
Cluster 7	"B. manliponensis"	B_manliponensis_JCM_15802_TYPE_STRAIN.fna	B_manliponensis_JCM_15802_TYPE_STRAIN.fna	1	0	0	0	0	0	0	1	0	0	0	0	0	0	0	0	0	0	0
Cluster 8	B. mycoides	Bacillus_cereus_GCF_002550135_1_ASM255013v1_genomic.fna	B_mycoides_DSM_2048_TYPE_STRAIN.fna, B_nitratireducens_4049_TYPE_STRAIN.fna, B_proteolyticus_TD42_TYPE_STRAIN.fna, B_weihenstephanensis_WSBC_10204_TYPE_STRAIN.fna	164	0	0	0	0	0	0	0	1	0	0	0	0	0	0	0	0	0	0
Cluster 9	B. paramycoides	Bacillus_cereus_GCF_002576795_1_ASM257679v1_genomic.fna	B_paramycoides_NH24A2_TYPE_STRAIN.fna	6	0	0	0	0	0	0	0	0	1	0	0	0	0	0	0	0	0	0
Cluster 10	B. pseudomycoides	Bacillus_pseudomycoides_GCF_002588885_1_ASM258888v1_genomic.fna	B_pseudomycoides_DSM_12442_TYPE_STRAIN.fna	111	0	0	0	0	0	0	0	0	0	1	0	0	0	0	0	0	0	0
Cluster 11	B. toyonensis	B_toyonensis_BCT_7112_TYPE_STRAIN.fna	B_toyonensis_BCT_7112_TYPE_STRAIN.fna	230	0	0	0	0	0	0	0	0	0	0	1	0	0	0	0	0	0	0
Cluster 12	None	Bacillus_cereus_GCF_002583515_1_ASM258351v1_genomic.fna	None	8	0	0	0	0	0	0	0	0	0	0	0	1	0	0	0	0	0	0
Cluster 13	None	Bacillus_cereus_GCF_002550855_1_ASM255085v1_genomic.fna	None	15	0	0	0	0	0	1	0	0	0	0	0	0	1	0	0	0	0	0
Cluster 14	None	Bacillus_cereus_GCF_002559665_1_ASM255966v1_genomic.fna	None	1	0	0	0	0	0	0	0	0	0	0	0	0	0	1	0	0	0	0
Cluster 15	None	Bacillus_cereus_GCF_002578045_1_ASM257804v1_genomic.fna	None	2	0	0	0	0	0	0	0	0	0	0	0	0	0	0	1	0	0	0
Cluster 16	None	Bacillus_cereus_GCF_002584535_1_ASM258453v1_genomic.fna	None	1	0	0	0	0	0	0	0	0	0	0	0	0	0	0	0	1	0	0
Cluster 17	"B. clarus"	Bacillus_mycoides_GCF_000746925_1_BHP_1_genomic.fna	"B. clarus" (Acevedo, et al. 2019. bioRxiv 08077; doi: https://doi.org/10.1101/508077)	1	0	0	0	0	0	0	0	0	0	0	0	0	0	0	0	0	1	0
Cluster 18	None	Bacillus_pseudomycoides_GCF_002552625_1_ASM255262v1_genomic.fna	None	1	0	0	0	0	0	0	0	0	0	0	0	0	0	0	0	0	0	1
aCells containing any proportion > 0 are highlighted in green
bGenomospecies clusters are assigned numbers arbitrarily
cDetailed information of medoid genomes can be found in Supplementary Table S1
dDetailed information of species type strain/reference genomes used in this study can be found in Supplementary Table S2
