## Supplementary Table S8 for "Proposal of a taxonomic nomenclature for the *Bacillus cereus* group which reconciles genomic definitions of bacterial species with clinical and industrial phenotypes"

### Sheet: Sheet1
Supplementary Table S8. Genomes belonging to one of six previously unpublished genomospecies clusters formed at ANI ≥92.5 (i.e., putative novel genomospecies)
Genomopecies Cluster Numbera	Genomospecies Cluster Namea	Study Idb	Genomospecies Cluster Medoid Genome	Strain	Source (General)	Source (Specific)	Source (Details)	Geographic Location	Collection Year	Metadata Reference
(xiii)	"Unknown B. cereus group Species 13"	Bacillus_cereus_GCF_000161255_1_ASM16125v1_genomic.fna	No	Rock3-44	Environmental	Soil	Soil	USA (Rockville, Maryland)	NA	https://www.ncbi.nlm.nih.gov/bioproject/29683
(xiii)	"Unknown B. cereus group Species 13"	Bacillus_cereus_GCF_002561295_1_ASM256129v1_genomic.fna	No	AFS016912	Environmental	Plant	Plant core	USA (North Carolina)	2014	https://www.ncbi.nlm.nih.gov/biosample/SAMN07597453/
(xiii)	"Unknown B. cereus group Species 13"	Bacillus_cereus_GCF_002565455_1_ASM256545v1_genomic.fna	No	AFS083043	Environmental	Tree	Tree leaf	USA (North Carolina)	2014	https://www.ncbi.nlm.nih.gov/biosample/SAMN07598508/
(xiii)	"Unknown B. cereus group Species 13"	Bacillus_cereus_GCF_002565775_1_ASM256577v1_genomic.fna	No	AFS077416	Environmental	Plant	Weed	USA (North Carolina)	2014	https://www.ncbi.nlm.nih.gov/biosample/SAMN07598433/
(xiii)	"Unknown B. cereus group Species 13"	Bacillus_cereus_GCF_002566845_1_ASM256684v1_genomic.fna	No	AFS074395	Environmental	Tree	Tree leaf	USA (North Carolina)	2014	https://www.ncbi.nlm.nih.gov/biosample/SAMN07598388/
(xiii)	"Unknown B. cereus group Species 13"	Bacillus_cereus_GCF_002567785_1_ASM256778v1_genomic.fna	No	AFS068308	Environmental	Tree	Tree leaf	USA (North Carolina)	2014	https://www.ncbi.nlm.nih.gov/biosample/SAMN07598310/
(xiii)	"Unknown B. cereus group Species 13"	Bacillus_cereus_GCF_002568465_1_ASM256846v1_genomic.fna	No	AFS067272	Environmental	Plant	Weed	USA (North Carolina)	2014	https://www.ncbi.nlm.nih.gov/biosample/SAMN07598292/
(xiii)	"Unknown B. cereus group Species 13"	Bacillus_cereus_GCF_002583515_1_ASM258351v1_genomic.fna	Yes	AFS030055	Environmental	Tree	Tree leaf	USA (North Carolina)	2014	https://www.ncbi.nlm.nih.gov/biosample/SAMN07597792/
(xiv)	"Unknown B. cereus group Species 14"	Bacillus_cereus_GCF_000291515_1_Baci_cere_BAG2X1-3_G13211_V1_genomic.fna	No	BAG2X1-3	Environmental	Soil	Soil (Boston site AG)	USA (Boston, Massachusetts)	NA	Van der Auwera, et al. 2013. Genome Announcements 1(5): e00380-13. DOI: 10.1128/genomeA.00380-13
(xiv)	"Unknown B. cereus group Species 14"	Bacillus_cereus_GCF_000291665_1_Baci_cere_BAG2X1-1_G13209_V1_genomic.fna	No	BAG2X1-1	Environmental	Soil	Soil (Boston site AG)	USA (Boston, Massachusetts)	NA	Van der Auwera, et al. 2013. Genome Announcements 1(5): e00380-13. DOI: 10.1128/genomeA.00380-13
(xiv)	"Unknown B. cereus group Species 14"	Bacillus_cereus_GCF_002196815_1_ASM219681v1_genomic.fna	No	CZ-2	Environmental	Soil	Paddy soil	China (Nanjing)	NA	https://www.ncbi.nlm.nih.gov/biosample/SAMN06640207/
(xiv)	"Unknown B. cereus group Species 14"	Bacillus_cereus_GCF_002550855_1_ASM255085v1_genomic.fna	Yes	AFS092566	Environmental	Soil	Soil	USA (New York)	2014	https://www.ncbi.nlm.nih.gov/biosample/SAMN07598614/
(xiv)	"Unknown B. cereus group Species 14"	Bacillus_cereus_GCF_002552045_1_ASM255204v1_genomic.fna	No	AFS096845	Environmental	Plant	Leaf of weed	USA (Indiana)	2014	https://www.ncbi.nlm.nih.gov/biosample/SAMN07598675/
(xiv)	"Unknown B. cereus group Species 14"	Bacillus_cereus_GCF_002558955_1_ASM255895v1_genomic.fna	No	AFS002368	Environmental	Plant	Tomato plant	USA (North Carolina)	2014	https://www.ncbi.nlm.nih.gov/biosample/SAMN07597267/
(xiv)	"Unknown B. cereus group Species 14"	Bacillus_cereus_GCF_002559215_1_ASM255921v1_genomic.fna	No	AFS005615	Environmental	Plant	Leaf of plant	USA (North Carolina)	2014	https://www.ncbi.nlm.nih.gov/biosample/SAMN07597310/
(xiv)	"Unknown B. cereus group Species 14"	Bacillus_cereus_GCF_002562115_1_ASM256211v1_genomic.fna	No	AFS010695	Environmental	Soil	Soil	USA (North Carolina)	2014	https://www.ncbi.nlm.nih.gov/biosample/SAMN07597381/
(xiv)	"Unknown B. cereus group Species 14"	Bacillus_cereus_GCF_002562775_1_ASM256277v1_genomic.fna	No	AFS007599	Environmental	Soil	Soil	USA (New York)	2014	https://www.ncbi.nlm.nih.gov/biosample/SAMN07597335/
(xiv)	"Unknown B. cereus group Species 14"	Bacillus_cereus_GCF_002564555_1_ASM256455v1_genomic.fna	No	AFS087218	Environmental	Soil	Soil	USA (North Carolina)	2014	https://www.ncbi.nlm.nih.gov/biosample/SAMN07598561/
(xiv)	"Unknown B. cereus group Species 14"	Bacillus_cereus_GCF_002565815_1_ASM256581v1_genomic.fna	No	AFS076905	Environmental	Soil	Soil	USA (New York)	2014	https://www.ncbi.nlm.nih.gov/biosample/SAMN07598427/
(xiv)	"Unknown B. cereus group Species 14"	Bacillus_cereus_GCF_002567185_1_ASM256718v1_genomic.fna	No	AFS072097	Environmental	Plant	Tomato plant	USA (North Carolina)	2014	https://www.ncbi.nlm.nih.gov/biosample/SAMN07598358/
(xiv)	"Unknown B. cereus group Species 14"	Bacillus_cereus_GCF_002577405_1_ASM257740v1_genomic.fna	No	AFS041003	Environmental	Plant	Tomato plant	USA (North Carolina)	2014	https://www.ncbi.nlm.nih.gov/biosample/SAMN07597937/
(xiv)	"Unknown B. cereus group Species 14"	Bacillus_cereus_GCF_002577745_1_ASM257774v1_genomic.fna	No	AFS040105	Environmental	Tree	Tree leaf	USA (North Carolina)	2014	https://www.ncbi.nlm.nih.gov/biosample/SAMN07597918/
(xiv)	"Unknown B. cereus group Species 14"	Bacillus_cereus_GCF_002586275_1_ASM258627v1_genomic.fna	No	AFS030140	Environmental	Plant	Weed	USA (Indiana)	2014	https://www.ncbi.nlm.nih.gov/biosample/SAMN07597796/
(xv)	"Unknown B. cereus group Species 15"	Bacillus_cereus_GCF_002559665_1_ASM255966v1_genomic.fna	Yes	AFS028441	Environmental	Plant	Core of corn	USA (Illinois)	2014	https://www.ncbi.nlm.nih.gov/biosample/SAMN07597618/
(xvi)	"Unknown B. cereus group species 16"	Bacillus_cereus_GCF_002566115_1_ASM256611v1_genomic.fna	No	AFS085794	Environmental	Plant	Leaf of corn	USA (Illinois)	2014	https://www.ncbi.nlm.nih.gov/biosample/SAMN07598539/
(xvi)	"Unknown B. cereus group species 16"	Bacillus_cereus_GCF_002578045_1_ASM257804v1_genomic.fna	Yes	AFS039342	Environmental	Plant	Leaf of corn	USA (Illinois)	2014	https://www.ncbi.nlm.nih.gov/biosample/SAMN07597906/
(xvii)	"Unknown B. cereus group Species 17"	Bacillus_cereus_GCF_002584535_1_ASM258453v1_genomic.fna	Yes	AFS031783	Environmental	Plant	Leaf of soybean	USA (Minnesota)	2014	https://www.ncbi.nlm.nih.gov/biosample/SAMN07597821/
(xviii)	"Unknown B. cereus group Species 18"	Bacillus_pseudomycoides_GCF_002552625_1_ASM255262v1_genomic.fna	Yes	AFS092012	Environmental	Plant	Leaf of corn	USA (Illinois)	2014	https://www.ncbi.nlm.nih.gov/biosample/SAMN07598609/
aGenomospecies cluster number and name, as given in the "Discussion" portion of the manuscript
bDetailed information of all genomes can be found in Supplementary Table S1
